# Signatures of optimal codon usage predict metabolic ecology in budding yeasts

**DOI:** 10.1101/2020.07.22.214635

**Authors:** Abigail Leavitt LaBella, Dana A. Opulente, Jacob Steenwyk, Chris Todd Hittinger, Antonis Rokas

## Abstract

Reverse ecology is the inference of ecological information from patterns of genomic variation. One rich, heretofore underutilized, source of ecologically-relevant genomic information is codon optimality or adaptation. Bias toward codons that match the tRNA pool is robustly associated with high gene expression in diverse organisms, suggesting that codon optimization could be used in a reverse ecology framework to identify highly expressed, ecologically relevant genes. To test this hypothesis, we examined the relationship between optimal codon usage in the classic galactose metabolism (*GAL*) pathway and known ecological niches for 329 species of budding yeasts, a diverse subphylum of fungi. We find that optimal codon usage in the *GAL* pathway is positively correlated with quantitative growth on galactose, suggesting that *GAL* codon optimization reflects increased capacity to grow on galactose. Optimal codon usage in the *GAL* pathway is also positively correlated with human-associated ecological niches in yeasts of the CUG-Ser1 clade and with dairy-associated ecological niches in the family Saccharomycetaceae. For example, optimal codon usage of *GAL* genes is greater than 85% of all genes in the major human pathogen *Candida albicans* (CUG-Ser1 clade) and greater than 75% of genes in the dairy yeast *Kluyveromyces lactis* (family Saccharomycetaceae). We further find a correlation between optimization in the thiamine biosynthesis and *GAL* pathways. As a result, optimal codon usage in thiamine biosynthesis genes is also associated with dairy ecological niches in Saccharomycetaceae, which may reflect competition with co-occurring microbes for extracellular thiamine. This work highlights the potential of codon optimization as a tool for gaining insights into the metabolic ecology of microbial eukaryotes. Doing so may be especially illuminating for studying fungal dark matter—species that have yet to be cultured in the lab or have only been identified by genomic material.
