## Supplementary Tables and Figures for "Signatures of optimal codon usage predict metabolic ecology in budding yeasts": Supp_Table1_GAL_summary.xlsx

### Sheet: Sheet1
Major Clade	species name	File Name	Complete GAL Pathway?	Clustered GAL Pathway	Galactose Metabolism	gal1 Copy Number	gal10 Copy Number	gal7 Copy Number	Max gal1 estAI	Max gal10 estAI	Max gal7 estAI	S-value
CUG-Ser clade	Aciculoconidium aculeatum	yHMPu5000034654_aciculoconidium_aculeatum	Partial GAL pathway	NA	No Growth	0	0	1	0	0	0.0147823	0.801829
Alloascoidea clade	Alloascoidea hylecoeti	alloascoidea_hylecoeti	Complete GAL pathway	Different Contigs	No Growth	1	2	1	0.712375	0.843596	0.271358	0.0734792
Pichiaceae	Ambrosiozyma ambrosiae	yHMPu5000026137_ambrosiozyma_ambrosiae	All Genes Missing	NA	No Growth	0	0	0	0	0	0	0.716652
Pichiaceae	Ambrosiozyma kashinagacola	ambrosiozyma_kashinagacola	All Genes Missing	NA	No Growth	0	0	0	0	0	0	0.602667
Pichiaceae	Ambrosiozyma maleeae	yHMPu5000035040_ambrosiozyma_maleeae	All Genes Missing	NA	No Growth	0	0	0	0	0	0	0.760698
Pichiaceae	Ambrosiozyma monospora	ambrosiozyma_monospora	All Genes Missing	NA	No Growth	0	0	0	0	0	0	0.774307
Pichiaceae	Ambrosiozyma oregonensis	yHMPu5000034946_ambrosiozyma_oregonensis	All Genes Missing	NA	No Growth	0	0	0	0	0	0	0.522194
Pichiaceae	Ambrosiozyma philentoma	yHMPu5000034947_ambrosiozyma_philentoma	All Genes Missing	NA	No Growth	0	0	0	0	0	0	0.68781
Pichiaceae	Ambrosiozyma pseudovanderkliftii	yHMPu5000035041_ambrosiozyma_pseudovanderkliftii	All Genes Missing	NA	No Growth	0	0	0	0	0	0	0.759024
Pichiaceae	Ambrosiozyma vanderkliftii	yHMPu5000026145_ambrosiozyma_vanderkliftii	All Genes Missing	NA	No Growth	0	0	0	0	0	0	0.794827
CUG-Ser2 clade	Ascoidea asiatica	ascoidea_asiatica	All Genes Missing	NA	Variable	0	0	0	0	0	0	-0.252945
CUG-Ser2 clade	Ascoidea rubescens	ascoidea_rubescens	All Genes Missing	NA	No Growth	0	0	0	0	0	0	0.373649
Saccharomycetaceae	Ashbya aceri	ashbya_aceri	All Genes Missing	NA	No Growth	0	0	0	0	0	0	0.063478
CUG-Ser clade	Babjeviella inositovora	babjeviella_inositovora	Complete GAL pathway	Same Contig	No Growth	1	1	1	0.415094	0.264334	0.662392	0.781581
Phaffomycetaceae	Barnettozyma californica	yHMPu5000035044_barnettozyma_californica	All Genes Missing	NA	No Growth	0	0	0	0	0	0	0.842429
Phaffomycetaceae	Barnettozyma hawaiiensis	yHMPu5000035045_barnettozyma_hawaiiensis	All Genes Missing	NA	No Growth	0	0	0	0	0	0	0.797227
Phaffomycetaceae	Barnettozyma populi	yHMPu5000035046_barnettozyma_populi	All Genes Missing	NA	No Growth	0	0	0	0	0	0	0.810614
Phaffomycetaceae	Barnettozyma pratensis	yHMPu5000035047_barnettozyma_pratensis	Complete GAL pathway	Same Contig	Growth	1	1	1	0.850951	0.760424	0.584126	0.524839
Phaffomycetaceae	Barnettozyma salicaria	yHMPu5000035048_barnettozyma_salicaria	Partial GAL pathway	NA	No Growth	0	1	0	0	0.247379	0	0.6764
Dipodascaceae_Trichomonascaceae	Blastobotrys adeninivorans	arxula_adeninivorans	Complete GAL pathway	Different Contigs	Growth	1	1	1	0.843662	0.938732	0.884331	0.805843
Dipodascaceae_Trichomonascaceae	Blastobotrys americana	yHMPu5000034681_blastobotrys_americana	Complete GAL pathway	Different Contigs	Growth	1	1	1	0.87406	0.469294	0.680477	0.643104
Dipodascaceae_Trichomonascaceae	Blastobotrys mokoenaii	yHMPu5000034675_blastobotrys_mokoenaii	Complete GAL pathway	Different Contigs	Growth	1	1	1	0.832331	0.906545	0.884556	0.627302
Dipodascaceae_Trichomonascaceae	Blastobotrys muscicola	yHMPu5000034674_blastobotrys_muscicola	Complete GAL pathway	Different Contigs	Growth	1	1	1	0.708631	0.876331	0.796376	0.745792
Dipodascaceae_Trichomonascaceae	Blastobotrys nivea	yHMPu5000034673_blastobotrys_nivea	Complete GAL pathway	Different Contigs	Growth	1	1	1	0.932437	0.942915	0.940413	0.631069
Dipodascaceae_Trichomonascaceae	Blastobotrys peoriensis	yHMPu5000034671_blastobotrys_peoriensis	Complete GAL pathway	Different Contigs	Growth	1	1	1	0.734128	0.862781	0.893517	0.669207
Dipodascaceae_Trichomonascaceae	Blastobotrys proliferans	yHMPu5000034670_blastobotrys_proliferans	Complete GAL pathway	Different Contigs	Growth	1	1	1	0.8736	0.928145	0.863855	0.60855
Dipodascaceae_Trichomonascaceae	Blastobotrys raffinosifermentans	yHMPu5000034669_blastobotrys_raffinofermentans	Complete GAL pathway	Different Contigs	Growth	1	1	1	0.863514	0.930248	0.910798	0.771094
Dipodascaceae_Trichomonascaceae	Blastobotrys serpentis	yHMPu5000034667_blastobotrys_serpentis	Complete GAL pathway	Different Contigs	Growth	1	1	1	0.83884	0.886704	0.851088	0.780154
Pichiaceae	Brettanomyces anomalus	brettanomyces_anomalus	Complete GAL pathway	Same Contig	Growth	1	1	1	0.556489	0.362812	0.622596	0.751451
Pichiaceae	Brettanomyces bruxellensis	dekkera_bruxellensis	Complete GAL pathway	Same Contig	Variable	1	1	1	0.353078	0.130317	0.445523	0.707265
CUG-Ser clade	Candida albicans	candida_albicans	Complete GAL pathway	Same Contig	Growth	1	1	1	0.702284	0.864407	0.554532	0.208477
Dipodascaceae_Trichomonascaceae	Candida apicola	candida_apicola	Partial GAL pathway	NA	No Growth	0	1	0	0	0.458716	0	0.692615
Pichiaceae	Candida arabinofermentans	candida_arabinofermentans	All Genes Missing	NA	No Growth	0	0	0	0	0	0	0.0269282
CUG-Ser clade	Candida ascalaphidarum	yHMPu5000041855_candida_ascalaphidarum	Complete GAL pathway	Same Contig	Growth	1	1	1	0.832839	0.398729	0.695763	-0.00772533
CUG-Ser clade	Candida athensensis	yHMPu5000034632_candida_athensensis	Complete GAL pathway	Same Contig	Growth	1	1	1	0.802566	0.783881	0.811121	0.681612
CUG-Ser clade	Candida auris	candida_auris	All Genes Missing	NA	No Growth	0	0	0	0	0	0	0.713486
CUG-Ser clade	Candida blattae	yHMPu5000035335_candida_blattae	Complete GAL pathway	Same Contig	Growth	1	1	1	0.451074	0.640637	0.329048	0.586484
Pichiaceae	Candida boidinii	candida_boidinii_JCM9604	All Genes Missing	NA	No Growth	0	0	0	0	0	0	0.273278
Saccharomycetaceae	Candida bracarensis	nakaseomyces_bracarensis	All Genes Missing	NA	No Growth	0	0	0	0	0	0	0.849088
CUG-Ser clade	Candida carpophila	candida_carpophila	Complete GAL pathway	Same Contig	Growth	1	1	1	0.853772	0.923515	0.794775	0.6168
Saccharomycetaceae	Candida castellii	nakaseomyces_castellii	All Genes Missing	NA	No Growth	0	0	0	0	0	0	0.701825
CUG-Ser clade	Candida corydali	yHMPu5000034990_candida_corydali	Complete GAL pathway	Same Contig	Growth	1	1	1	0.275706	0.776594	0.656799	0.436344
CUG-Ser clade	Candida dubliniensis	candida_dubliniensis	Complete GAL pathway	Same Contig	Growth	1	1	1	0.795797	0.875186	0.85035	-0.0539956
CUG-Ser clade	Candida fragi	yHMPu5000035302_candida_fragi	Complete GAL pathway	Same Contig	Growth	1	1	1	0.703029	0.43338	0.545833	0.797225
Phaffomycetaceae	Candida freyschussii	yHMPu5000034967_candida_freyschussii	All Genes Missing	NA	No Growth	0	0	0	0	0	0	0.744338
CUG-Ser clade	Candida fructus	yHMPu5000034988_candida_fructus	Partial GAL pathway	NA	No Growth	0	1	1	0	0.67584	0.536975	0.60157
Saccharomycetaceae	Candida glabrata	candida_glabrata	All Genes Missing	NA	No Growth	0	0	0	0	0	0	0.863042
CUG-Ser clade	Candida golubevii	yHMPu5000041862_candida_golubevii	Complete GAL pathway	Same Contig	No Growth	1	1	1	0.557465	0.708477	0.791333	0.629173
CUG-Ser clade	Candida gorgasii	yHMPu5000041863_candida_gorgasii	Complete GAL pathway	Same Contig	Growth	1	1	1	0.719781	0.826702	0.715444	0.48922
CUG-Ser clade	Candida gotoi	yHMPu5000035681_candida_gotoi	Complete GAL pathway	Same Contig	Growth	1	1	1	0.876753	0.878044	0.782103	0.608816
CUG-Ser clade	Candida hawaiiana	yHMPu5000041743_candida_hawaiiana	Complete GAL pathway	Same Contig	Growth	1	1	1	0.740678	0.716031	0.695387	0.690893
CUG-Ser clade	Candida heveicola	yHMPu5000035707_candida_heveicola	All Genes Missing	NA	Growth	0	0	0	0	0	0	0.661968
Dipodascaceae_Trichomonascaceae	Candida hispaniensis	yHMPu5000035633_candida_hispaniensis	Complete GAL pathway	Different Contigs	No Growth	1	1	1	0.159389	0.859468	0.205637	0.838718
Dipodascaceae_Trichomonascaceae	Candida incommunis	yHMPu5000035244_candida_incommunis	Complete GAL pathway	Different Contigs	Growth	1	1	1	0.40537	0.848365	0.424655	0.45415
CUG-Ser clade	Candida intermedia	candida_intermedia	Complete GAL pathway	Same Contig	Growth	2	2	1	0.40106	0.591176	0.613899	0.811845
Phaffomycetaceae	Candida montana	yHMPu5000035037_candida_montana	Partial GAL pathway	NA	No Growth	0	1	0	0	0.582811	0	0.563737
Phaffomycetaceae	Candida mycetangii	yHMPu5000035689_candida_mycetangii	All Genes Missing	NA	No Growth	0	0	0	0	0	0	0.70678
Saccharomycetaceae	Candida nivariensis	nakaseomyces_nivariensis	All Genes Missing	NA	No Growth	0	0	0	0	0	0	0.87171
Phaffomycetaceae	Candida orba	yHMPu5000035673_candida_orba	Partial GAL pathway	NA	No Growth	0	1	0	0	0.371146	0	0.528696
CUG-Ser clade	Candida oregonensis	yHMPu5000034986_candida_oregonensis	All Genes Missing	NA	No Growth	0	0	0	0	0	0	0.615722
CUG-Ser clade	Candida orthopsilosis	candida_orthopsilosis	Complete GAL pathway	Same Contig	Growth	1	1	1	0.725464	0.791335	0.812555	0.41254
CUG-Ser clade	Candida parapsilosis	candida_parapsilosis	Complete GAL pathway	Same Contig	Growth	1	1	1	0.560288	0.703859	0.70046	0.595114
Phaffomycetaceae	Candida ponderosae	yHMPu5000035261_candida_ponderosae	Complete GAL pathway	Different Contigs	Growth	1	2	1	0.235575	0.426928	0.108828	0.548668
CUG-Ser clade	Candida restingae	yHMPu5000034648_candida_restingae	Complete GAL pathway	Same Contig	Growth	1	1	1	0.64786	0.659302	0.664036	0.78502
CUG-Ser clade	Candida rhagii	yHMPu5000035679_candida_rhagii	Complete GAL pathway	Same Contig	Growth	1	1	1	0.759954	0.792722	0.687179	0.546589
CUG-Ser clade	Candida schatavii	yHMPu5000034643_candida_schatavii	Complete GAL pathway	Different Contigs	No Growth	1	1	1	0.699493	0.683518	0.751363	0.647056
CUG-Ser clade	Candida sojae	candida_sojae	Complete GAL pathway	Same Contig	Growth	1	1	1	0.616512	0.823045	0.671553	0.252179
Pichiaceae	Candida sorboxylosa	candida_sorboxylosa	All Genes Missing	NA	No Growth	0	0	0	0	0	0	0.780233
Phaffomycetaceae	Candida stellimalicola	yHMPu5000034597_candida_stellimalicola	Partial GAL pathway	NA	No Growth	0	1	0	0	0.0662346	0	0.277113
Pichiaceae	Candida succiphila	candida_succiphila	Complete GAL pathway	Same Contig	Growth	1	1	1	0.821182	0.850622	0.666469	0.486082
CUG-Ser clade	Candida tammaniensis	yHMPu5000041833_candida_tammaniensis	Complete GAL pathway	Same Contig	Growth	1	1	1	0.865562	0.848228	0.736903	0.133404
CUG-Ser clade	Candida tropicalis	candida_tropicalis	Complete GAL pathway	Same Contig	Growth	1	1	1	0.454069	0.838297	0.681628	0.359215
Phaffomycetaceae	Candida vartiovaarae	yHMPu5000035690_candida_vartiovaarae	All Genes Missing	NA	No Growth	0	0	0	0	0	0	0.68289
CUG-Ser clade	Candida wancherniae	yHMPu5000041840_candida_wancherniae	Complete GAL pathway	Same Contig	No Growth	1	1	1	0.706991	0.891957	0.898313	0.0541919
CUG-Ser clade	Cephaloascus albidus	yHMPu5000034998_cephaloascus_albidus	Complete GAL pathway	Same Contig	Growth	2	1	2	0.918556	0.931347	0.914994	0.228519
CUG-Ser clade	Cephaloascus fragrans	yHMPu5000034999_cephaloascus_fragrans	Complete GAL pathway	Same Contig	Growth	1	1	1	0.873016	0.923554	0.794381	0.52439
Pichiaceae	Citeromyces hawaiiensis	yHMPu5000034950_citeromyces_hawaiiensis	All Genes Missing	NA	No Growth	0	0	0	0	0	0	0.531442
Pichiaceae	Citeromyces matritensis	yHMPu5000026142_citeromyces_matritensis	All Genes Missing	NA	No Growth	0	0	0	0	0	0	0.561529
Pichiaceae	Citeromyces siamensis	yHMPu5000034952_citeromyces_siamensis	All Genes Missing	NA	No Growth	0	0	0	0	0	0	0.483994
CUG-Ser clade	Clavispora lusitaniae	clavispora_lusitaniae	Complete GAL pathway	Same Contig	Growth	1	1	1	0.869653	0.807615	0.80112	0.729496
Phaffomycetaceae	Cyberlindnera americana	yHMPu5000035703_cyberlindnera_americana	All Genes Missing	NA	No Growth	0	0	0	0	0	0	0.86812
Phaffomycetaceae	Cyberlindnera fabianii	cyberlindnera_fabianii_JCM3601	All Genes Missing	NA	No Growth	0	0	0	0	0	0	0.832438
Phaffomycetaceae	Cyberlindnera jadinii	cyberlindnera_jadinii	All Genes Missing	NA	No Growth	0	0	0	0	0	0	0.798825
Phaffomycetaceae	Cyberlindnera maclurae	yHMPu5000035699_cyberlindnera_maclurae	All Genes Missing	NA	No Growth	0	0	0	0	0	0	0.617093
Phaffomycetaceae	Cyberlindnera misumaiensis	yHMPu5000034979_cyberlindnera_misumaiensis	All Genes Missing	NA	No Growth	0	0	0	0	0	0	0.726815
Phaffomycetaceae	Cyberlindnera mrakii	yHMPu5000034978_cyberlindnera_mrakii	All Genes Missing	NA	No Growth	0	0	0	0	0	0	0.860107
Phaffomycetaceae	Cyberlindnera petersonii	yHMPu5000035325_cyberlindnera_petersonii	All Genes Missing	NA	No Growth	0	0	0	0	0	0	0.86908
Phaffomycetaceae	Cyberlindnera saturnus	yHMPu5000035686_cyberlindnera_saturnus	All Genes Missing	NA	No Growth	0	0	0	0	0	0	0.85703
Phaffomycetaceae	Cyberlindnera suaveolens	yHMPu5000035687_cyberlindnera_suaveolens	All Genes Missing	NA	No Growth	0	0	0	0	0	0	0.862128
Phaffomycetaceae	Cyberlindnera xylosilytica	yHMPu5000035688_cyberlindnera_xylosilytica	All Genes Missing	NA	No Growth	0	0	0	0	0	0	0.7092
CUG-Ser clade	Danielozyma ontarioensis	yHMPu5000034973_danielozyma_ontarioensis	Complete GAL pathway	Same Contig	No Growth	1	1	1	0.873	0.782662	0.637027	0.796741
Dipodascaceae_Trichomonascaceae	Deakozyma indianensis	yHMPu5000034974_deakozyma_indianensis	Complete GAL pathway	Different Contigs	No Growth	1	1	1	0.257756	0.520873	0.254117	0.744342
CUG-Ser clade	Debaryomyces fabryi	yHMPu5000041829_debaryomyces_fabryi	Complete GAL pathway	Same Contig	Growth	1	1	1	0.708166	0.799962	0.756932	0.694469
CUG-Ser clade	Debaryomyces hansenii	debaryomyces_hansenii	Complete GAL pathway	Same Contig	Growth	1	1	1	0.73055	0.791271	0.753321	0.720566
CUG-Ser clade	Debaryomyces maramus	yHMPu5000041713_debaryomyces_maramus	Complete GAL pathway	Same Contig	Growth	1	1	1	0.834362	0.757809	0.670266	0.647071
CUG-Ser clade	Debaryomyces nepalensis	yHMPu5000041693_debaryomyces_nepalensis	Complete GAL pathway	Same Contig	Growth	1	1	1	0.713193	0.626004	0.566539	0.811525
CUG-Ser clade	Debaryomyces prosopidis	yHMPu5000041678_debaryomyces_prosopidis	Complete GAL pathway	Same Contig	Growth	1	1	1	0.84614	0.769122	0.765935	0.681136
CUG-Ser clade	Debaryomyces subglobosus	yHMPu5000041824_debaryomyces_subglobosus	Complete GAL pathway	Same Contig	Growth	1	1	1	0.745641	0.797172	0.738667	0.695868
Dipodascaceae_Trichomonascaceae	Diddensiella caesifluorescens	yHMPu5000034660_diddensiella_caesifluorescens	Complete GAL pathway	Different Contigs	Growth	1	1	1	0.339723	0.885162	0.199384	0.562191
Dipodascaceae_Trichomonascaceae	Dipodascus albidus	yHMPu5000034661_dipodascus_albidus	Complete GAL pathway	Different Contigs	Growth	1	1	1	0.739097	0.914312	0.736794	0.73191
Dipodascaceae_Trichomonascaceae	Dipodascus geniculatus	yHMPu5000041822_dipodascus_geniculatus	Complete GAL pathway	Different Contigs	Growth	1	1	1	0.569855	0.89034	0.466016	0.685211
Saccharomycetaceae	Eremothecium coryli	eremothecium_coryli	All Genes Missing	NA	No Growth	0	0	0	0	0	0	0.807087
Saccharomycetaceae	Eremothecium cymbalariae	eremothecium_cymbalariae	All Genes Missing	NA	No Growth	0	0	0	0	0	0	0.69572
Saccharomycetaceae	Eremothecium gossypii	eremothecium_gossypii	All Genes Missing	NA	No Growth	0	0	0	0	0	0	-0.0772571
Saccharomycetaceae	Eremothecium sinecaudum	eremothecium_sinecaudum	All Genes Missing	NA	No Growth	0	0	0	0	0	0	0.782213
Dipodascaceae_Trichomonascaceae	geotrichum candidum	geotrichum_candidum	Complete GAL pathway	Different Contigs	Growth	1	1	1	0.797447	0.875676	0.724625	0.775562
Dipodascaceae_Trichomonascaceae	groenewaldozyma salmanticensis	yHMPu5000035691_candida_salmanticensis	Complete GAL pathway	Different Contigs	Growth	1	1	1	0.890518	0.915128	0.842381	0.752918
Saccharomycodaceae	Hanseniaspora clermontiae	yHMPu5000034963_Hanseniaspora_clermontiae	All Genes Missing	NA	No Growth	0	0	0	0	0	0	0.850869
Saccharomycodaceae	Hanseniaspora osmophila	yHMPu5000034957_Hanseniaspora_osmophila	All Genes Missing	NA	No Growth	0	0	0	0	0	0	0.68371
Saccharomycodaceae	Hanseniaspora pseudoguilliermondii	yHMPu5000035695_Hanseniaspora_pseudoguilliermondii	All Genes Missing	NA	No Growth	0	0	0	0	0	0	0.829489
Saccharomycodaceae	Hanseniaspora singularis	yHMPu5000035696_Hanseniaspora_singularis	All Genes Missing	NA	No Growth	0	0	0	0	0	0	0.844171
Saccharomycodaceae	Hanseniaspora uvarum	Hanseniaspora_uvarum	All Genes Missing	NA	No Growth	0	0	0	0	0	0	0.827908
Saccharomycodaceae	Hanseniaspora valbyensis	Hanseniaspora_valbyensis	All Genes Missing	NA	No Growth	0	0	0	0	0	0	0.816609
Saccharomycodaceae	Hanseniaspora vineae	Hanseniaspora_vinae	All Genes Missing	NA	No Growth	0	0	0	0	0	0	0.668618
CUG-Ser clade	Hyphopichia burtonii	hyphopichia_burtonii	Complete GAL pathway	Same Contig	Growth	1	1	1	0.643351	0.768198	0.5366	0.392887
CUG-Ser clade	Hyphopichia heimii	yHMPu5000035318_hyphopichia_heimii	Complete GAL pathway	Same Contig	Growth	1	1	1	0.836093	0.773547	0.711001	0.554714
CUG-Ser clade	Hyphopichia homilentoma	candida_homilentoma	Complete GAL pathway	Same Contig	Growth	1	1	1	0.622566	0.744559	0.844597	0.695934
Saccharomycetaceae	Kazachstania aerobia	yHAB164_kazachstania_aerobia	Complete GAL pathway	Different Contigs	Growth	2	1	1	0.96514	0.867781	0.909653	0.749339
Saccharomycetaceae	Kazachstania africana	kazachstania_africana	Complete GAL pathway	Different Contigs	Growth	2	1	1	0.961721	0.927351	0.92447	0.756461
Saccharomycetaceae	Kazachstania bromeliacearum	yHAB136_kazachstania_bromeliacearum	Complete GAL pathway	Same Contig	Growth	2	2	1	0.986544	0.954536	0.965138	0.780145
Saccharomycetaceae	Kazachstania intestinalis	yHAB148_kazachstania_intestinalis	Complete GAL pathway	Same Contig	Growth	2	1	1	0.744808	0.306787	0.222222	0.763277
Saccharomycetaceae	Kazachstania kunashirensis	yHAB160_kazachstania_kunashirensis	Complete GAL pathway	Same Contig	Growth	2	2	1	0.97165	0.951662	0.935346	0.669157
Saccharomycetaceae	Kazachstania martiniae	yHAB132_kazachstania_martiniae	Complete GAL pathway	Same Contig	Growth	2	1	1	0.924543	0.867361	0.777559	0.806285
Saccharomycetaceae	Kazachstania naganishii	kazachstania_naganishii	Complete GAL pathway	Same Contig	Growth	2	1	1	0.927227	0.882589	0.565263	0.605126
Saccharomycetaceae	Kazachstania rosinii	yHAB153_kazachstania_rosinii	Partial GAL pathway	NA	Variable	2	2	0	0.977204	0.852935	0	0.805605
Saccharomycetaceae	Kazachstania siamensis	yHAB143_kazachstania_siamensis	Complete GAL pathway	Same Contig	Growth	2	1	2	0.984061	0.959843	0.955703	0.678768
Saccharomycetaceae	Kazachstania solicola	yHAB159_kazachstania_solicola	Complete GAL pathway	Different Contigs	No Growth	2	1	1	0.958566	0.916747	0.929659	0.702849
Saccharomycetaceae	Kazachstania spencerorum	yHAB155_kazachstania_spencerorum	Complete GAL pathway	Different Contigs	Growth	2	1	1	0.966273	0.939854	0.929923	0.301611
Saccharomycetaceae	Kazachstania taianensis	yHAB147_kazachstania_taianensis	Complete GAL pathway	Same Contig	Growth	2	2	2	0.968415	0.958918	0.955202	0.474444
Saccharomycetaceae	Kazachstania transvaalensis	yHAB154_kazachstania_transvaalensis	Complete GAL pathway	Same Contig	Growth	2	1	1	0.975243	0.959509	0.938223	0.531519
Saccharomycetaceae	Kazachstania turicensis	yHAB134_kazachstania_turicensis	Complete GAL pathway	Different Contigs	Growth	2	1	1	0.96364	0.938321	0.876071	0.618412
Saccharomycetaceae	Kazachstania unispora	yHAB133_kazachstania_unispora	Complete GAL pathway	Different Contigs	No Growth	2	1	3	0.985779	0.973533	0.9206	0.652928
Saccharomycetaceae	Kazachstania viticola	yHAB158_kazachstania_viticola	Complete GAL pathway	Same Contig	Growth	2	2	1	0.959058	0.921784	0.904017	0.743855
Saccharomycetaceae	Kazachstania yakushimaensis	yHAB166_kazachstania_yakushimaensis	Complete GAL pathway	Same Contig	Growth	2	1	1	0.97763	0.971624	0.940348	0.497705
Saccharomycodaceae	Kloeckera hatyaiensis	yHMPu5000035684_kloeckera_hatyaiensis	All Genes Missing	NA	No Growth	0	0	0	0	0	0	0.814584
Saccharomycetaceae	Kluyveromyces aestuarii	yHMPu5000034709_kluyveromyces_aestuarii	Complete GAL pathway	Same Contig	Growth	1	1	1	0.636204	0.697348	0.558185	0.835024
Saccharomycetaceae	Kluyveromyces dobzhanskii	yHMPu5000034710_kluyveromyces_dobzhanskii	Complete GAL pathway	Same Contig	Growth	1	1	1	0.489985	0.648072	0.228947	0.822044
Saccharomycetaceae	Kluyveromyces lactis	kluyveromyces_lactis	Complete GAL pathway	Same Contig	Growth	1	1	1	0.776233	0.78129	0.765276	0.848473
Saccharomycetaceae	Kluyveromyces marxianus	kluyveromyces_marxianus	Complete GAL pathway	Same Contig	Growth	1	1	1	0.93299	0.944195	0.871358	0.834713
CUG-Ser clade	Kodamaea laetipori	yHMPu5000034665_kodamaea_laetipori	Partial GAL pathway	NA	No Growth	0	1	1	0	0.561313	0.180302	0.827414
CUG-Ser clade	Kodamaea ohmeri	yHMPu5000035677_kodamaea_ohmeri	Complete GAL pathway	Same Contig	Growth	1	1	1	0.604647	0.635822	0.456116	0.859175
Pichiaceae	Komagataella phaffii	komagataella_pastoris	Partial GAL pathway	NA	No Growth	0	1	0	0	0.46192	0	0.783813
Pichiaceae	Komagataella populi	yHMPu5000026274_komagataella_populi	Partial GAL pathway	NA	No Growth	0	1	0	0	0.224773	0	0.798025
Pichiaceae	Komagataella pseudopastoris	yHMPu5000034939_komagataella_pseudopastoris	Partial GAL pathway	NA	No Growth	0	1	0	0	0.234193	0	0.801948
Pichiaceae	Kregervanrija delftensis	yHMPu5000035674_kregervanrija_delftensis	All Genes Missing	NA	No Growth	0	0	0	0	0	0	0.349601
Pichiaceae	Kregervanrija fluxuum	yHMPu5000035675_kregervanrija_fluxuum	All Genes Missing	NA	No Growth	0	0	0	0	0	0	0.40524
Pichiaceae	Kuraishia capsulata	kuraishia_capsulata	Partial GAL pathway	NA	No Growth	0	1	0	0	0.0541651	0	0.696022
Pichiaceae	Kuraishia molischiana	yHMPu5000034933_kuraishia_molischiana	Partial GAL pathway	NA	No Growth	0	1	0	0	0.0503759	0	0.488796
Pichiaceae	Kuraishia ogatae	yHMPu5000034932_kuraishia_ogatae	Complete GAL pathway	Same Contig	No Growth	1	1	1	0.367231	0.385668	0.136286	0.804338
CUG-Ser clade	Kurtzmaniella cleridarum	yHMPu5000035667_kurtzmaniella_cleridarum	Complete GAL pathway	Same Contig	Growth	1	1	1	0.513078	0.139823	0.504818	0.801438
Saccharomycetaceae	Lachancea cidri	lachancea_cidri	Complete GAL pathway	Different Contigs	Growth	2	1	1	0.812279	0.528048	0.78379	0.820181
Saccharomycetaceae	Lachancea dasiensis	lachancea_dasiensis	Complete GAL pathway	Same Contig	Growth	2	2	1	0.582976	0.527873	0.247856	0.722638
Saccharomycetaceae	Lachancea fantastica nom. nud.	lachancea_fantastica	Complete GAL pathway	Same Contig	No Growth	1	1	1	0.206962	0.049789	0.0191983	0.764246
Saccharomycetaceae	Lachancea fermentati	lachancea_fermentati	Complete GAL pathway	Same Contig	Growth	2	1	1	0.516329	0.288794	0.548132	0.790336
Saccharomycetaceae	Lachancea kluyveri	lachancea_kluyveri	Complete GAL pathway	Same Contig	Growth	1	1	1	0.756157	0.387969	0.604158	0.826383
Saccharomycetaceae	Lachancea lanzarotensis	lachancea_lanzarotensis	Complete GAL pathway	Same Contig	No Growth	1	1	1	0.402015	0.553114	0.787546	0.761814
Saccharomycetaceae	Lachancea meyersii	lachancea_meyersii	Complete GAL pathway	Same Contig	No Growth	1	1	1	0.744383	0.495337	0.206655	0.727196
Saccharomycetaceae	Lachancea mirantina	lachancea_mirantina	Complete GAL pathway	Different Contigs	No Growth	1	1	1	0.58135	0.442882	0.316962	0.669741
Saccharomycetaceae	Lachancea nothofagi	lachancea_nothofagi	Complete GAL pathway	Same Contig	No Growth	3	3	1	0.744287	0.526174	0.655796	0.771971
Saccharomycetaceae	Lachancea quebecensis	lachancea_quebecensis	Complete GAL pathway	Same Contig	Growth	1	1	1	0.490354	0.100493	0.0208614	0.563133
Saccharomycetaceae	Lachancea thermotolerans	lachancea_thermotolerans	Complete GAL pathway	Same Contig	No Growth	1	1	1	0.555075	0.0701147	0.169011	0.454558
Saccharomycetaceae	Lachancea waltii	lachancea_waltii	All Genes Missing	NA	No Growth	0	0	0	0	0	0	0.720553
Lipomycetacaea	Lipomyces arxii	yHMPu5000034754_lipomyces_arxii	Complete GAL pathway	Same Contig	Growth	3	1	1	0.670712	0.917678	0.432708	0.497778
Lipomycetacaea	Lipomyces doorenjongii	yHMPu5000034757_lipomyces_doorenjongii	Complete GAL pathway	Same Contig	Growth	2	1	1	0.918315	0.954537	0.833672	0.465099
Lipomycetacaea	Lipomyces japonicus	yHMPu5000034758_lipomyces_japonicus	Complete GAL pathway	Same Contig	No Growth	2	1	1	0.910681	0.835419	0.699297	0.647202
Lipomycetacaea	Lipomyces kononenkoae	yHMPu5000034760_lipomyces_kononenkoae	Complete GAL pathway	Same Contig	Growth	3	1	1	0.842219	0.917642	0.400376	0.474838
Lipomycetacaea	Lipomyces lipofer	yHMPu5000034761_lipomyces_lipofer	Complete GAL pathway	Different Contigs	Growth	4	1	1	0.799774	0.734209	0.243606	0.387744
Lipomycetacaea	Lipomyces mesembrius	yHMPu5000034749_lipomyces_mesembrius	Complete GAL pathway	Same Contig	Variable	3	1	1	0.924557	0.917891	0.581579	0.501718
Lipomycetacaea	Lipomyces oligophaga	yHMPu5000034748_lipomyces_oligophaga	Complete GAL pathway	Same Contig	Growth	2	1	1	0.766734	0.536402	0.322758	0.70273
Lipomycetacaea	Lipomyces starkeyi	lipomyces_starkeyi	Complete GAL pathway	Same Contig	Growth	3	1	1	0.795247	0.94001	0.397306	0.494135
Lipomycetacaea	Lipomyces suomiensis	yHMPu5000034742_lipomyces_suomiensis	Complete GAL pathway	Same Contig	Growth	3	1	1	0.735506	0.78319	0.526244	0.759926
CUG-Ser clade	Lodderomyces elongisporus	lodderomyces_elongisporus	Complete GAL pathway	Same Contig	Growth	1	1	1	0.829878	0.733918	0.621287	0.754936
Dipodascaceae_Trichomonascaceae	Magnusiomyces tetraspermus	yHMPu5000041818_magnusiomyces_tetrasperma	Complete GAL pathway	Different Contigs	Growth	1	1	1	0.84108	0.894443	0.808751	0.843162
CUG-Ser clade	Metschnikowia aberdeeniae	metschnikowia_aberdeeniae	Complete GAL pathway	Same Contig	Growth	1	1	1	0.659607	0.532533	0.181441	0.707343
CUG-Ser clade	Metschnikowia arizonensis	metschnikowia_arizonensis	Complete GAL pathway	Same Contig	Growth	1	1	1	0.175503	0.606424	0.434791	0.563868
CUG-Ser clade	Metschnikowia bicuspidata var. bicuspidata	metschnikowia_bicuspidata	Complete GAL pathway	Same Contig	Growth	1	1	1	0.255824	0.661513	0.456607	0.403042
CUG-Ser clade	Metschnikowia borealis	metschnikowia_borealis	Complete GAL pathway	Same Contig	Growth	1	1	1	0.590431	0.424991	0.591658	0.45257
CUG-Ser clade	Metschnikowia bowlesiae	metschnikowia_bowlesiae	Complete GAL pathway	Different Contigs	No Growth	1	1	1	0.770294	0.806947	0.603723	0.399811
CUG-Ser clade	Metschnikowia cerradonensis	metschnikowia_cerradonensis	Complete GAL pathway	Same Contig	Growth	1	1	1	0.405345	0.526379	0.556207	0.653865
CUG-Ser clade	Metschnikowia continentalis	metschnikowia_continentalis	Complete GAL pathway	Same Contig	Growth	1	1	1	0.258299	0.292012	0.468534	0.616886
CUG-Ser clade	Metschnikowia dekortorum	metschnikowia_dekortum	Complete GAL pathway	Same Contig	Growth	1	1	1	0.599159	0.672276	0.457732	0.442968
CUG-Ser clade	Metschnikowia drakensbergensis	metschnikowia_drakensbergensis	Complete GAL pathway	Same Contig	Growth	1	1	1	0.472467	0.713535	0.345734	0.614391
CUG-Ser clade	Metschnikowia hamakuensis	metschnikowia_hamakuensis	Complete GAL pathway	Same Contig	Growth	1	1	1	0.442256	0.609254	0.453823	0.569598
CUG-Ser clade	Metschnikowia hawaiiensis	metschnikowia_hawaiiensis	Complete GAL pathway	Same Contig	Growth	1	1	1	0.553304	0.672873	0.654984	0.553915
CUG-Ser clade	Metschnikowia hibisci	metschnikowia_hibisci	Complete GAL pathway	Same Contig	Growth	1	1	1	0.430406	0.349006	0.252071	0.743702
CUG-Ser clade	Metschnikowia ipomoeae	metschnikowia_ipomoeae	Complete GAL pathway	Same Contig	Growth	1	1	1	0.305606	0.615427	0.563943	0.626903
CUG-Ser clade	Metschnikowia kamakouana	metschnikowia_kamakouana	Complete GAL pathway	Same Contig	Growth	1	1	1	0.469266	0.612755	0.426431	0.661454
CUG-Ser clade	Metschnikowia kipukae	metschnikowia_kipukae	Complete GAL pathway	Same Contig	No Growth	1	1	1	0.477575	0.205357	0.249792	0.751251
CUG-Ser clade	Metschnikowia lochheadii	metschnikowia_lockheadii	Complete GAL pathway	Same Contig	Growth	1	1	1	0.216874	0.184842	0.488535	0.652664
CUG-Ser clade	Metschnikowia matae var. maris	metschnikowia_matae_maris	Complete GAL pathway	Same Contig	Growth	1	1	1	0.233791	0.45772	0.571221	0.689538
CUG-Ser clade	Metschnikowia matae var. matae	metschnikowia_matae	Complete GAL pathway	Same Contig	Growth	1	1	1	0.123242	0.451282	0.513648	0.691094
CUG-Ser clade	Metschnikowia mauinuiana	metschnikowia_mauinuiana	Complete GAL pathway	Same Contig	Growth	1	1	1	0.38484	0.597991	0.438721	0.625398
CUG-Ser clade	Metschnikowia proteae	metschnikowia_proteae	Complete GAL pathway	Same Contig	Growth	1	1	1	0.57442	0.777048	0.362759	0.487466
CUG-Ser clade	Metschnikowia santaceciliae	metschnikowia_santaceciliae	Complete GAL pathway	Same Contig	Growth	1	1	1	0.48699	0.588959	0.611814	0.59846
CUG-Ser clade	Metschnikowia shivogae	metschnikowia_shivogae	Complete GAL pathway	Same Contig	No Growth	1	1	1	0.691066	0.469752	0.12831	0.593146
CUG-Ser clade	Metschnikowia similis	metschnikowia_similis	Complete GAL pathway	Same Contig	Growth	2	2	1	0.713978	0.813099	0.600196	0.419282
CUG-Ser clade	Meyerozyma caribbica	yHMPu5000035662_meyerozyma_caribbica	Complete GAL pathway	Same Contig	Growth	1	1	1	0.862219	0.85453	0.664173	0.622613
CUG-Ser clade	Meyerozyma guilliermondii	meyerozyma_guilliermondii	Complete GAL pathway	Same Contig	Growth	1	1	1	0.864127	0.837261	0.848492	0.702002
Dipodascaceae_Trichomonascaceae	Middelhovenomyces tepae	yHMPu5000035665_middelhovenomyces_tepae	Complete GAL pathway	Different Contigs	No Growth	1	1	1	0.580478	0.743774	0.426709	0.507098
CUG-Ser clade	Millerozyma acaciae	millerozyma_acaciae	Complete GAL pathway	Same Contig	Growth	1	1	1	0.685292	0.272319	0.483408	0.708301
Dipodascaceae_Trichomonascaceae	Nadsonia fulvescens var. elongata	nadsonia_fulvescens_var_elongata	Complete GAL pathway	Same Contig	No Growth	1	2	1	0.651768	0.864994	0.767723	0.881824
Saccharomycetaceae	Nakaseomyces bacillisporus	nakaseomyces_bacillisporus	All Genes Missing	NA	No Growth	0	0	0	0	0	0	0.810729
Saccharomycetaceae	Nakaseomyces delphensis	nakaseomyces_delphensis	All Genes Missing	NA	No Growth	0	0	0	0	0	0	0.75315
CUG-Ala clade	Nakazawaea holstii	yHMPu5000034918_nakazawaea_holstii	Complete GAL pathway	Same Contig	Growth	1	1	1	0.651163	0.683932	0.319591	NA
CUG-Ala clade	Nakazawaea peltata	nakazawaea_peltata	Complete GAL pathway	Same Contig	Growth	1	1	1	0.729812	0.850656	0.746152	NA
Saccharomycetaceae	Naumovozyma castellii	naumovozyma_castellii	Complete GAL pathway	Same Contig	Growth	2	1	2	0.968657	0.949018	0.921643	0.778911
Saccharomycetaceae	Naumovozyma dairenensis	naumovozyma_dairenensis	Complete GAL pathway	Different Contigs	Growth	2	1	1	0.971785	0.960685	0.957678	0.720198
Pichiaceae	Ogataea glucozyma	yHMPu5000034897_ogataea_glucozyma	All Genes Missing	NA	No Growth	0	0	0	0	0	0	0.671414
Pichiaceae	Ogataea henricii	yHMPu5000026124_ogataea_henricii	All Genes Missing	NA	No Growth	0	0	0	0	0	0	0.537292
Pichiaceae	Ogataea kodamae	yHMPu5000034899_ogataea_kodamae	All Genes Missing	NA	No Growth	0	0	0	0	0	0	0.670045
Pichiaceae	Ogataea methanolica	ogataea_methanolica	All Genes Missing	NA	Growth	0	0	0	0	0	0	0.765184
Pichiaceae	Ogataea methylivora	yHMPu5000034901_ogataea_methylivora	Complete GAL pathway	Same Contig	No Growth	1	1	1	0.600279	0.767584	0.517235	0.468271
Pichiaceae	Ogataea minuta	yHMPu5000034902_ogataea_minuta	All Genes Missing	NA	No Growth	0	0	0	0	0	0	0.642609
Pichiaceae	Ogataea naganishii	yHMPu5000034903_ogataea_naganishii	Complete GAL pathway	Same Contig	No Growth	1	1	1	0.634455	0.768812	0.672176	0.761132
Pichiaceae	Ogataea nitratoaversa	yHMPu5000034636_ogataea_nitratoaversa	All Genes Missing	NA	No Growth	0	0	0	0	0	0	0.308988
Pichiaceae	Ogataea nonfermentans	yHMPu5000034904_ogataea_nonfermentans	All Genes Missing	NA	No Growth	0	0	0	0	0	0	0.756289
Pichiaceae	Ogataea parapolymorpha	ogataea_parapolymorpha	All Genes Missing	NA	No Growth	0	0	0	0	0	0	0.490437
Pichiaceae	Ogataea philodendri	yHMPu5000034893_ogataea_philodendra	All Genes Missing	NA	No Growth	0	0	0	0	0	0	0.617356
Pichiaceae	Ogataea pilisensis	yHMPu5000034892_ogataea_pilisensis	All Genes Missing	NA	No Growth	0	0	0	0	0	0	0.668357
Pichiaceae	Ogataea pini	yHMPu5000034891_ogataea_pini	All Genes Missing	NA	No Growth	0	0	0	0	0	0	0.83118
Pichiaceae	Ogataea polymorpha	ogataea_polymorpha	All Genes Missing	NA	No Growth	0	0	0	0	0	0	0.612725
Pichiaceae	Ogataea populialbae	yHMPu5000034637_ogataea_populiabae	All Genes Missing	NA	No Growth	0	0	0	0	0	0	0.631025
Pichiaceae	Ogataea ramenticola	yHMPu5000034890_ogataea_ramenticola	Complete GAL pathway	Same Contig	Growth	1	1	1	0.875444	0.756125	0.613428	0.264223
Pichiaceae	Ogataea trehaloabstinens	yHMPu5000034887_ogataea_trehaloabstinens	All Genes Missing	NA	No Growth	0	0	0	0	0	0	0.686108
Pichiaceae	Ogataea trehalophila	yHMPu5000034886_ogataea_trehalophila	All Genes Missing	NA	No Growth	0	0	0	0	0	0	0.76709
Pichiaceae	Ogataea zsoltii	yHMPu5000034885_ogataea_zsoltii	All Genes Missing	NA	No Growth	0	0	0	0	0	0	0.633389
CUG-Ala clade	Pachysolen tannophilus	pachysolen_tannophilus	Complete GAL pathway	Same Contig	Growth	1	1	1	0.314141	0.623218	0.174606	NA
CUG-Ala clade	Peterozyma toletana	yHMPu5000034884_peterozyma_toletana	Partial GAL pathway	NA	No Growth	0	1	0	0	0.482782	0	NA
CUG-Ala clade	Peterozyma xylosa	yHMPu5000034883_peterozyma_xylosa	Partial GAL pathway	NA	No Growth	0	1	0	0	0.140978	0	NA
Phaffomycetaceae	Phaffomyces antillensis	yHMPu5000035671_phaffomyces_antillensis	Partial GAL pathway	NA	No Growth	0	1	0	0	0.289694	0	0.528333
Phaffomycetaceae	Phaffomyces opuntiae	yHMPu5000035670_phaffomyces_opuntiae	Partial GAL pathway	NA	No Growth	0	1	0	0	0.178304	0	0.512869
Phaffomycetaceae	Phaffomyces thermotolerans	yHMPu5000035672_phaffomyces_thermotolerans	Partial GAL pathway	NA	No Growth	0	1	0	0	0.299168	0	0.497629
Pichiaceae	Pichia exigua	yHMPu5000034629_pichia_exigua	All Genes Missing	NA	No Growth	0	0	0	0	0	0	0.519535
Pichiaceae	Pichia heedii	yHMPu5000034627_pichia_heedii	All Genes Missing	NA	No Growth	0	0	0	0	0	0	0.0689828
Pichiaceae	Pichia kudriavzevii	yHMPu5000034625_pichia_kudriavzevii	All Genes Missing	NA	No Growth	0	0	0	0	0	0	0.75344
Pichiaceae	Pichia membranifaciens	pichia_membranifaciens	All Genes Missing	NA	No Growth	0	0	0	0	0	0	0.457743
Pichiaceae	Pichia nakasei	yHMPu5000034624_pichia_nakasei	All Genes Missing	NA	No Growth	0	0	0	0	0	0	0.46986
Pichiaceae	Pichia norvegensis	yHMPu5000034623_pichia_norvegensis	All Genes Missing	NA	No Growth	0	0	0	0	0	0	0.437854
Pichiaceae	Pichia occidentalis	yHMPu5000034622_pichia_occidentalis	All Genes Missing	NA	No Growth	0	0	0	0	0	0	0.676664
Pichiaceae	Pichia terricola	yHMPu5000035301_pichia_terricola	All Genes Missing	NA	No Growth	0	0	0	0	0	0	0.631736
CUG-Ser clade	Priceomyces carsonii	yHMPu5000035296_priceomyces_carsonii	Complete GAL pathway	Same Contig	Growth	1	1	1	0.342996	0.584253	0.190574	0.557412
CUG-Ser clade	Priceomyces castillae	yHMPu5000035297_priceomyces_castillae	Complete GAL pathway	Same Contig	No Growth	1	1	1	0.669406	0.547154	0.455311	0.765805
CUG-Ser clade	Priceomyces haplophilus	priceomyces_haplophilus	Complete GAL pathway	Same Contig	Growth	1	1	1	0.782224	0.280539	0.0806655	0.643044
CUG-Ser clade	Priceomyces medius	yHMPu5000034606_priceomyces_medius	Complete GAL pathway	Same Contig	No Growth	1	1	1	0.836882	0.846123	0.47047	0.780843
Saccharomycetaceae	Saccharomyces arboricola	saccharomyces_arboricola	Complete GAL pathway	Same Contig	Growth	1	1	1	0.806396	0.688315	0.55449	0.7945
Saccharomycetaceae	Saccharomyces cerevisiae	saccharomyces_cerevisiae	Complete GAL pathway	Same Contig	Growth	1	1	1	0.701543	0.455602	0.334336	0.839538
Saccharomycetaceae	Saccharomyces eubayanus	saccharomyces_eubayanus	Complete GAL pathway	Same Contig	Growth	1	1	1	0.801144	0.626641	0.615841	0.813227
Saccharomycetaceae	Saccharomyces kudriavzevii	saccharomyces_kudriavzevii	All Genes Missing	NA	No Growth	0	0	0	0	0	0	0.817186
Saccharomycetaceae	Saccharomyces mikatae	saccharomyces_mikatae	Complete GAL pathway	Same Contig	Growth	1	1	1	0.758319	0.575306	0.501751	0.846014
Saccharomycetaceae	Saccharomyces paradoxus	saccharomyces_paradoxus	Complete GAL pathway	Same Contig	Growth	1	1	1	0.736597	0.511761	0.670693	0.829779
Saccharomycetaceae	Saccharomyces uvarum	saccharomyces_uvarum	Complete GAL pathway	Same Contig	Growth	1	1	1	0.781907	0.650457	0.548524	0.773903
CUG-Ser2 clade	Saccharomycopsis capsularis	yHMPu5000034607_saccharomycopsis_capsularis	All Genes Missing	NA	No Growth	0	0	0	0	0	0	0.760735
CUG-Ser2 clade	Saccharomycopsis malanga	saccharomycopsis_malanga	All Genes Missing	NA	No Growth	0	0	0	0	0	0	0.713559
Dipodascaceae_Trichomonascaceae	Saprochaete clavata	saprochaete_clavata	Complete GAL pathway	Different Contigs	Growth	1	1	1	0.755757	0.852412	0.148933	0.781379
Pichiaceae	Saturnispora dispora	yHMPu5000035659_saturnispora_dispora	All Genes Missing	NA	No Growth	0	0	0	0	0	0	0.68455
Pichiaceae	Saturnispora hagleri	yHMPu5000034610_saturnispora_hagleri	All Genes Missing	NA	No Growth	0	0	0	0	0	0	0.510412
Pichiaceae	Saturnispora mendoncae	yHMPu5000034611_saturnispora_mendoncae	All Genes Missing	NA	No Growth	0	0	0	0	0	0	0.594422
Pichiaceae	Saturnispora saitoi	yHMPu5000034612_saturnispora_saitoi	All Genes Missing	NA	No Growth	0	0	0	0	0	0	0.77495
Pichiaceae	Saturnispora serradocipensis	yHMPu5000034613_saturnispora_serradocipensis	All Genes Missing	NA	No Growth	0	0	0	0	0	0	0.629111
Pichiaceae	Saturnispora silvae	yHMPu5000034614_saturnispora_silvae	All Genes Missing	NA	No Growth	0	0	0	0	0	0	0.687649
Pichiaceae	Saturnispora zaruensis	yHMPu5000034615_saturnispora_zaruensis	All Genes Missing	NA	No Growth	0	0	0	0	0	0	0.577073
CUG-Ser clade	Scheffersomyces lignosus	scheffersomyces_lignosus	Complete GAL pathway	Same Contig	Growth	1	1	1	0.816341	0.942563	0.564246	0.845976
CUG-Ser clade	Scheffersomyces stipitis	scheffersomyces_stipitis	Complete GAL pathway	Same Contig	Growth	1	1	1	0.831238	0.888968	0.606163	0.831423
CUG-Ser clade	Spathaspora arborariae	spathaspora_arborariae	Complete GAL pathway	Same Contig	Growth	1	1	1	0.869379	0.830744	0.815004	0.385188
CUG-Ser clade	Spathaspora girioi	spathaspora_girioi	Complete GAL pathway	Same Contig	Growth	2	1	1	0.886016	0.95186	0.706584	0.470421
CUG-Ser clade	Spathaspora gorwiae	spathaspora_gorwiae	Complete GAL pathway	Different Contigs	Growth	1	1	1	0.826468	0.956566	0.798736	0.561115
CUG-Ser clade	Spathaspora hagerdaliae	spathaspora_hagerdaliae	Complete GAL pathway	Different Contigs	Growth	1	1	1	0.795	0.948846	0.744615	0.555211
CUG-Ser clade	Spathaspora passalidarum	spathaspora_passalidarum	Complete GAL pathway	Same Contig	Growth	1	1	1	0.853754	0.948263	0.680799	0.763024
Dipodascaceae_Trichomonascaceae	Spencermartinsiella europaea	yHMPu5000034605_spencermartinsiella_europaea	Complete GAL pathway	Different Contigs	No Growth	1	1	1	0.88141	0.822282	0.712878	0.67592
Sporopachydermia	Sporopachydermia lactativora	yHMPu5000034604_sporopachydermia_lactativora	Partial GAL pathway	NA	No Growth	0	1	0	0	0.483251	0	0.543227
Sporopachydermia	Sporopachydermia quercuum	sporopachydermia_quercuum	Complete GAL pathway	Same Contig	No Growth	1	2	1	0.717651	0.8776	0.20854	0.620768
Phaffomycetaceae	Starmera amethionina	yHMPu5000035658_starmera_amethionina	Partial GAL pathway	NA	No Growth	0	1	0	0	0.0512871	0	0.208428
Phaffomycetaceae	Starmera quercuum	yHMPu5000034594_starmera_quercuum	Partial GAL pathway	NA	No Growth	0	1	0	0	0.0298701	0	0.635839
Dipodascaceae_Trichomonascaceae	Starmerella bombicola	starmerella_bombicola_JCM9596	Complete GAL pathway	Different Contigs	No Growth	1	1	1	0.175996	0.848858	0.267577	0.577858
Dipodascaceae_Trichomonascaceae	Sugiyamaella lignohabitans	sugiyamaella_lignohabitans	Complete GAL pathway	Different Contigs	Growth	1	1	1	0.82221	0.953852	0.656738	0.811712
CUG-Ser clade	Suhomyces canberraensis	yHMPu5000035018_candida_canberraensis	Complete GAL pathway	Same Contig	Growth	1	1	1	0.559849	0.391517	0.517248	0.853922
CUG-Ser clade	Suhomyces emberorum	yHMPu5000035022_candida_emberorum	Complete GAL pathway	Same Contig	Growth	1	1	1	0.540551	0.484464	0.461012	0.873351
CUG-Ser clade	Suhomyces pyralidae	yHMPu5000035011_candida_pyralidae	Complete GAL pathway	Same Contig	Growth	1	1	1	0.696909	0.806303	0.52489	0.752542
CUG-Ser clade	Suhomyces tanzawaensis	candida_tanzawaensis	Complete GAL pathway	Same Contig	No Growth	1	1	1	0.516116	0.574686	0.4943	0.778888
Saccharomycetaceae	Tetrapisispora blattae	tetrapisispora_blattae	Complete GAL pathway	Same Contig	Growth	2	1	1	0.980845	0.965047	0.93128	0.716907
Saccharomycetaceae	Tetrapisispora fleetii	yHMPu5000034875_tetrapisispora_fleetii	Complete GAL pathway	Different Contigs	Growth	2	2	1	0.88478	0.795301	0.764045	0.827277
Saccharomycetaceae	Tetrapisispora iriomotensis	yHMPu5000034876_tetrapisispora_iriomotensis	Complete GAL pathway	Different Contigs	Growth	2	2	1	0.952586	0.938676	0.905368	0.714761
Saccharomycetaceae	Tetrapisispora namnaonensis	yHMPu5000034877_tetrapisispora_namnaonensis	Complete GAL pathway	Different Contigs	Growth	2	2	1	0.905713	0.79185	0.742109	0.837986
Saccharomycetaceae	Tetrapisispora phaffii	tetrapisispora_phaffii	Complete GAL pathway	Different Contigs	Growth	2	2	1	0.940893	0.913631	0.883474	0.741081
CUG-Ser clade	Teunomyces cretensis	yHMPu5000035033_candida_cretensis	Complete GAL pathway	Same Contig	Growth	1	1	1	0.549747	0.58541	0.456535	0.782639
CUG-Ser clade	Teunomyces gatunensis	yHMPu5000035032_candida_gatunensis	Complete GAL pathway	Same Contig	Growth	1	1	1	0.446414	0.570684	0.492494	0.748077
CUG-Ser clade	Teunomyces kruisii	yHMPu5000035031_candida_kruisii	Complete GAL pathway	Same Contig	Growth	1	1	1	0.745906	0.7115	0.413247	0.793269
Trigonopsidaceae	Tortispora caseinolytica	tortispora_caseinolytica	Complete GAL pathway	Different Contigs	Growth	1	1	1	0.866202	0.961208	0.686643	0.640241
Trigonopsidaceae	Tortispora ganteri	yHMPu5000035654_tortispora_ganteri	Complete GAL pathway	Different Contigs	No Growth	1	1	1	0.526013	0.91258	0.416631	0.584522
Trigonopsidaceae	Tortispora starmeri	yHMPu5000035279_tortispora_starmeri	Complete GAL pathway	Different Contigs	Growth	1	1	1	0.803972	0.607945	0.194732	0.5908
Saccharomycetaceae	Torulaspora delbrueckii	torulaspora_delbrueckii	Complete GAL pathway	Same Contig	Growth	1	3	1	0.908337	0.779364	0.870797	0.840543
Saccharomycetaceae	Torulaspora franciscae	yHMPu5000026152_torulaspora_franciscae	Complete GAL pathway	Same Contig	Growth	3	5	2	0.692178	0.414844	0.769134	0.680412
Saccharomycetaceae	Torulaspora maleeae	yHMPu5000035652_torulaspora_maleeae	Complete GAL pathway	Same Contig	Growth	1	1	1	0.820102	0.485798	0.702355	0.591843
Saccharomycetaceae	Torulaspora microellipsoides	yHMPu5000035651_torulaspora_microellipsoides	Complete GAL pathway	Same Contig	Growth	1	1	1	0.940636	0.887867	0.906056	0.716999
Saccharomycetaceae	Torulaspora pretoriensis	yHMPu5000034881_torulaspora_pretoriensis	Complete GAL pathway	Same Contig	Growth	2	2	1	0.494272	0.248522	0.126016	0.719603
Trigonopsidaceae	Trigonopsis variabilis	yHMPu5000035650_trigonopsis_variabilis	Complete GAL pathway	Different Contigs	Growth	1	1	1	0.778558	0.912281	0.484211	0.58526
Trigonopsidaceae	Trigonopsis vinaria	yHMPu5000035282_trigonopsis_vinaria	Complete GAL pathway	Different Contigs	Growth	1	1	1	0.813972	0.937725	0.881437	0.797553
Saccharomycetaceae	Vanderwaltozyma polyspora	vanderwaltozyma_polyspora	Complete GAL pathway	Different Contigs	Growth	2	1	1	0.891947	0.842584	0.77616	0.766097
CUG-Ser clade	Wickerhamia fluorescens	wickerhamia_fluorescens	Complete GAL pathway	Same Contig	Growth	1	1	1	0.793927	0.448178	0.641498	0.814249
Dipodascaceae_Trichomonascaceae	Wickerhamiella cacticola	yHMPu5000034646_wickerhamiella_cacticola	Complete GAL pathway	Different Contigs	No Growth	1	1	1	0.690872	0.730229	0.843311	0.729562
Dipodascaceae_Trichomonascaceae	Wickerhamiella domercqiae	wickerhamiella_domercqiae	Complete GAL pathway	Different Contigs	No Growth	1	1	1	0.585495	0.506925	0.240494	0.554427
Dipodascaceae_Trichomonascaceae	Wickerhamiella infanticola	candida_infanticola	Complete GAL pathway	Same Contig	No Growth	1	1	1	0.698046	0.725453	0.120114	0.549968
Dipodascaceae_Trichomonascaceae	Wickerhamiella versatilis	candida_versatilis	Complete GAL pathway	Different Contigs	Growth	1	1	1	0.426887	0.737022	0.697661	0.639113
Phaffomycetaceae	Wickerhamomyces alni	yHMPu5000035274_wickerhamomyces_alni	All Genes Missing	NA	No Growth	0	0	0	0	0	0	0.449632
Phaffomycetaceae	Wickerhamomyces anomalus	wickerhamomyces_anomalus	Complete GAL pathway	Same Contig	Growth	1	1	1	0.81009	0.748089	0.606931	0.299557
Phaffomycetaceae	Wickerhamomyces bovis	yHMPu5000035271_wickerhamomyces_bovis	All Genes Missing	NA	No Growth	0	0	0	0	0	0	0.679652
Phaffomycetaceae	Wickerhamomyces canadensis	yHMPu5000035639_wickerhamomyces_canadensis	All Genes Missing	NA	No Growth	0	0	0	0	0	0	0.528909
Phaffomycetaceae	Wickerhamomyces ciferrii	wickerhamomyces_ciferrii	Complete GAL pathway	Different Contigs	Growth	1	1	1	0.941858	0.89126	0.747378	0.148483
Phaffomycetaceae	Wickerhamomyces hampshirensis	yHMPu5000035268_wickerhamomyces_hampshirensis	All Genes Missing	NA	No Growth	0	0	0	0	0	0	0.536545
Phaffomycetaceae	Wickerhamomyces sp.	yHMPu5000035286_candida_azyma	All Genes Missing	NA	Growth	0	0	0	0	0	0	0.304323
CUG-Ser clade	Yamadazyma nakazawae	yHMPu5000035252_yamadazyma_nakazawae	Complete GAL pathway	Same Contig	Growth	1	1	1	0.845936	0.900323	0.875859	0.752999
CUG-Ser clade	Yamadazyma philogaea	yHMPu5000035640_yamadazyma_philogaea	Complete GAL pathway	Same Contig	Growth	1	1	1	0.798171	0.79926	0.680383	0.666725
CUG-Ser clade	Yamadazyma scolyti	yHMPu5000035641_yamadazyma_scolyti	Complete GAL pathway	Same Contig	Growth	1	1	1	0.8135	0.846327	0.851252	0.644918
CUG-Ser clade	Yamadazyma tenuis	candida_tenuis	Complete GAL pathway	Same Contig	Growth	1	1	1	0.880398	0.857748	0.810754	0.622992
Dipodascaceae_Trichomonascaceae	Yarrowia bubula	yHMPu5000035643_yarrowia_bubula	Complete GAL pathway	Different Contigs	No Growth	1	1	1	0.53372	0.760822	0.332811	0.649088
Dipodascaceae_Trichomonascaceae	Yarrowia deformans	yarrowia_deformans	Complete GAL pathway	Different Contigs	No Growth	1	1	1	0.373404	0.792858	0.406851	0.563823
Dipodascaceae_Trichomonascaceae	Yarrowia divulgata	yHMPu5000035645_yarrowia_divulgata	Complete GAL pathway	Different Contigs	No Growth	1	1	2	0.379031	0.839079	0.510723	0.538562
Dipodascaceae_Trichomonascaceae	Yarrowia keelungensis	yarrowia_keelungensis	Complete GAL pathway	Different Contigs	No Growth	1	1	1	0.149984	0.804083	0.591044	0.471706
Dipodascaceae_Trichomonascaceae	Yarrowia lipolytica	yarrowia_lipolytica	Complete GAL pathway	Different Contigs	No Growth	1	1	1	0.607686	0.75094	0.602126	0.635143
Saccharomycetaceae	Yueomyces sinensis	yHMPu5000035629_yueomyces_sinensis	Complete GAL pathway	Same Contig	Growth	2	1	1	0.963742	0.963141	0.908654	0.58812
Dipodascaceae_Trichomonascaceae	Zygoascus meyerae	yHMPu5000035243_zygoascus_meyerae	Complete GAL pathway	Different Contigs	Growth	1	1	1	0.554023	0.912543	0.716094	0.850831
Dipodascaceae_Trichomonascaceae	Zygoascus ofunaensis	yHMPu5000035242_zygoascus_ofunaensis	Complete GAL pathway	Different Contigs	Growth	1	1	1	0.790702	0.926407	0.891775	0.64596
Saccharomycetaceae	Zygosaccharomyces bailii	zygosaccharomyces_bailii	Complete GAL pathway	Same Contig	Variable	1	1	1	0.737408	0.143086	0.0611264	0.739545
Saccharomycetaceae	Zygosaccharomyces bisporus	yHMPu5000034866_zygosaccharomyces_bisporus	Complete GAL pathway	Same Contig	No Growth	1	1	1	0.846641	0.64646	0.148383	0.58104
Saccharomycetaceae	Zygosaccharomyces kombuchaensis	yHMPu5000034865_zygosaccharomyces_kombuchaensis	Complete GAL pathway	Same Contig	Growth	1	1	1	0.310638	0.371158	0.253664	0.640354
Saccharomycetaceae	Zygosaccharomyces rouxii	zygosaccharomyces_rouxii	Complete GAL pathway	Same Contig	No Growth	1	1	1	0.128648	0.447238	0.28132	0.762307
Saccharomycetaceae	Zygotorulaspora florentina	yHMPu5000034862_zygotorulaspora_florentina	Complete GAL pathway	Different Contigs	Growth	1	1	1	0.639871	0.859164	0.647588	0.776894
Saccharomycetaceae	Zygotorulaspora mrakii	yHMPu5000026256_zygotorulaspora_mrakii	Complete GAL pathway	Same Contig	Growth	1	1	1	0.906961	0.812361	0.808791	0.73127
